# *FUS* gene is dual-coding with both proteins united in FUS-mediated toxicity

**DOI:** 10.1101/848580

**Authors:** Marie A. Brunet, Jean-Francois Jacques, Sonya Nassari, Giulia E. Tyzack, Philip McGoldrick, Lorne Zinman, Steve Jean, Janice Robertson, Rickie Patani, Xavier Roucou

## Abstract

Novel functional coding sequences (altORFs) are camouflaged within annotated ones (CDS) in a different reading frame. We discovered an altORF nested in the FUS CDS encoding a conserved 169 amino acid protein, altFUS. AltFUS is endogenously expressed in human tissues, notably in the motor cortex and motor neurons. Overexpression of wild-type FUS and/or amyotrophic lateral sclerosis-linked FUS mutants is known to trigger toxic mechanisms in different models. These include an inhibition of autophagy, loss of mitochondrial potential, and accumulation of cytoplasmic aggregates. We show here that altFUS, not FUS, is responsible for the inhibition of autophagy. AltFUS is also pivotal in the mechanisms leading to the mitochondrial potential loss and accumulation of cytoplasmic aggregates. Suppression of altFUS expression in a *Drosophila* model of *FUS*-related toxicity protects against neurodegeneration. Some mutations found in ALS patients are overlooked because of their synonymous effect on the FUS protein. Yet we showed they exert a deleterious effect via their missense consequence on the overlapping altFUS protein. These findings demonstrate that *FUS* is a bicistronic gene and suggest that both proteins, FUS and altFUS, cooperate in toxic mechanisms.
