## Supplementary material for "*FUS* gene is dual-coding with both proteins united in FUS-mediated toxicity": Table 1

### Sheet: OpenProt_ENST00000254108_NM0049
# OpenProt release 1.3 - August 30 2018
protein accession	Protein Type	Species	protein length (a.a.)	molecular weight (kDa)	isoelectric point	gene symbol	transcript accession	type	localization	MS score	TE score	Domains	Orthology Across 10 Species (Species Names : % identity)
ENSP00000254108	RefProt	Homo sapiens	526	53.43	9.59	FUS	ENST00000254108	mRNA	-	495	20	13	MM:94.71,RN:93.58,BT:100,PT:99.13,OA:100
ENSP00000254108	RefProt	Homo sapiens	526	53.43	9.59	FUS	NM_004960.3	mRNA	-	495	20	13	MM:94.71,RN:93.58,BT:100,PT:99.13,OA:100
IP_243680	AltProt	Homo sapiens	170	17.54	12.05	FUS	NM_004960.3	mRNA	CDS	9	0	0	MM:70.34,RN:68.71,BT:71.11,PT:89.41,OA:71.14
IP_243680	AltProt	Homo sapiens	170	17.54	12.05	FUS	ENST00000254108	mRNA	CDS	9	0	0	MM:70.34,RN:68.71,BT:71.11,PT:89.41,OA:71.14
IP_243685	AltProt	Homo sapiens	86	8.69	4.19	FUS	NM_004960.3	mRNA	CDS	2	0	0	MM:75.58,RN:78.67,BT:84.52,PT:100,OA:84.52
IP_243685	AltProt	Homo sapiens	86	8.69	4.19	FUS	ENST00000254108	mRNA	CDS	2	0	0	MM:75.58,RN:78.67,BT:84.52,PT:100,OA:84.52
II_243681	Isoform	Homo sapiens	127	13.42	9.51	FUS	NM_004960.3	mRNA	-	0	0	9	MM:61,RN:64.65,PT:89.15
II_243681	Isoform	Homo sapiens	127	13.42	9.51	FUS	ENST00000254108	mRNA	-	0	0	9	MM:61,RN:64.65,PT:89.15
IP_243684	AltProt	Homo sapiens	80	8.85	5.47	FUS	ENST00000254108	mRNA	3'UTR	0	0	6	PT:79.55
IP_243684	AltProt	Homo sapiens	80	8.85	5.47	FUS	NM_004960.3	mRNA	3'UTR	0	0	6	PT:79.55
IP_243686	AltProt	Homo sapiens	89	10.32	8.85	FUS	NM_004960.3	mRNA	3'UTR	0	0	5
IP_243686	AltProt	Homo sapiens	89	10.32	8.85	FUS	ENST00000254108	mRNA	3'UTR	0	0	5
IP_243682	AltProt	Homo sapiens	37	4.25	7.68	FUS	NM_004960.3	mRNA	3'UTR	0	0	4
IP_243682	AltProt	Homo sapiens	37	4.25	7.68	FUS	ENST00000254108	mRNA	3'UTR	0	0	4
IP_243687	AltProt	Homo sapiens	35	4.07	8.99	FUS	NM_004960.3	mRNA	3'UTR	0	0	1
IP_243687	AltProt	Homo sapiens	35	4.07	8.99	FUS	ENST00000254108	mRNA	3'UTR	0	0	1
IP_243679	AltProt	Homo sapiens	30	3.64	8.24	FUS	ENST00000254108	mRNA	3'UTR	0	0	0
IP_243679	AltProt	Homo sapiens	30	3.64	8.24	FUS	NM_004960.3	mRNA	3'UTR	0	0	0
IP_243683	AltProt	Homo sapiens	94	10.07	3.92	FUS	NM_004960.3	mRNA	CDS	0	0	0	MM:77.42,RN:79.63,BT:78.49,PT:97.87,OA:77.42
IP_243683	AltProt	Homo sapiens	94	10.07	3.92	FUS	ENST00000254108	mRNA	CDS	0	0	0	MM:77.42,RN:79.63,BT:78.49,PT:97.87,OA:77.42

### Sheet: OpenProt_MS_IP_243680
Peptid ID	Peptide	Study	PMID	MS/MS Count	Study_link
1	VGATASSLAMVDSSK	BioPlex_1.0	26186194	4	https://www.ncbi.nlm.nih.gov/pubmed/?term=26186194
		BioPlex_2.0	28514442	2	https://www.ncbi.nlm.nih.gov/pubmed/?term=28514442
		PXD004452	28601559	3	https://www.ncbi.nlm.nih.gov/pubmed/?term=28601559
2	TQAMELSQLPR	BioPlex_1.0	26186194	1	https://www.ncbi.nlm.nih.gov/pubmed/?term=26186194
3	LTGSSPPTLAMASSQLPAAPR	BioPlex_1.0	26186194	1	https://www.ncbi.nlm.nih.gov/pubmed/?term=26186194
4	LAAMAVAR	PXD004452	28601559	1	https://www.ncbi.nlm.nih.gov/pubmed/?term=28601559
5	ARTQAMELSQLPR	PXD004452	28601559	2	https://www.ncbi.nlm.nih.gov/pubmed/?term=28601559
6	APNRLTGSSPPTLAMASSQLPAAPR	PXD004452	28601559	2	https://www.ncbi.nlm.nih.gov/pubmed/?term=28601559
7	AAILLMARAR	TCGA_OVCA	27372738	1	https://www.ncbi.nlm.nih.gov/pubmed/?term=27372738
# OpenProt release 1.3 - August 30 2018
