## Supplementary material for "*FUS* gene is dual-coding with both proteins united in FUS-mediated toxicity": Table 4

### Sheet: Summary
Modification	Target_Residue	Tool	Link	Citation	#_Predicted sites	Predicted_Sites	Scores
Phosphorylation	S, T, Y	NetPhos-3.1	http://www.cbs.dtu.dk/services/NetPhos-3.1/	Blom et al., 2004	19	see Phosphorylation Prediction table
O-GlcNAcylation	S, T	O-GlcNAcPRED-II	http://121.42.167.206/OGlcPred/index.jsp	Jia et al., 2018	18	see O-GlcNAcylation Prediction table
Acetylation	K	GPS-PAIL 2.0	http://pail.biocuckoo.org/	Deng et al., 2016	1	K(166)	1.895
Glutarylation	K	MDDGlutar	http://csb.cse.yzu.edu.tw/MDDGlutar/	Huang et al., 2019	1	K(134)	High
Ubiquitination	K	UbPred	http://www.ubpred.org/	Radivojac et al., 2010	1	K(134)	0.87
Ubiquitination	K	iUbiq-Lys	http://www.jci-bioinfo.cn/iUbiq-Lys	Qiu et al., 2015	0	None	n/a
Sumoylation	K	pSumo-CD	http://www.jci-bioinfo.cn/pSumo-CD	Jia et al., 2016	0	None	n/a
Succinylation	K	iSuc-PseOpt	http://www.jci-bioinfo.cn/iSuc-PseOpt	Jia et al., 2016b	1	K(166)	n/a
Carbonylation	K	iCar-PseCp	http://www.jci-bioinfo.cn/iCar-PseCp	Jia et al., 2016c	1	K(128)	n/a
Carbonylation	P	iCar-PseCp	http://www.jci-bioinfo.cn/iCar-PseCp	Jia et al., 2016c	5	P(5); P(8); P(59); P(83); P(112)	n/a
Carbonylation	R	iCar-PseCp	http://www.jci-bioinfo.cn/iCar-PseCp	Jia et al., 2016c	5	R(23); R(47); R(64); R(76); R(145)	n/a
Carbonylation	T	iCar-PseCp	http://www.jci-bioinfo.cn/iCar-PseCp	Jia et al., 2016c	7	T(20); T(25); T(33); T(50); T(84); T(100); T(149)	n/a
Methylation	R	iMethyl-PseAAC	http://www.jci-bioinfo.cn/iMethyl-PseAAC	Qiu et al., 2014	2	M(97); M(113)	n/a
Methylation	K	iMethyl-PseAAC	http://www.jci-bioinfo.cn/iMethyl-PseAAC	Qiu et al., 2014	1	K(166)	n/a
Hydroproline	P	iHyd-PseCp	http://www.jci-bioinfo.cn/iHyd-PseCp	Qiu et al., 2016	1	P(8)	n/a
Hydrolysine	K	iHyd-PseCp	http://www.jci-bioinfo.cn/iHyd-PseCp	Qiu et al., 2016	0	None	n/a
Phosphoglycerylation	K	iPGK-PseAAC	http://app.aporc.org/iPGK-PseAAC/	Liu and Xu, 2017	0	None

### Sheet: Phosphorylation Prediction
Sequence	Position	Residue	Context	Score	Kinase	Confident
-------------------------------------------------------------------
Sequence	4	T	MGPTPPSP	0.643	cdk5	YES
Sequence	4	T	MGPTPPSP	0.550	p38MAPK	YES
Sequence	4	T	MGPTPPSP	0.511	GSK3	YES
Sequence	4	T	MGPTPPSP	0.480	cdc2	.
Sequence	4	T	MGPTPPSP	0.441	unsp	.
Sequence	4	T	MGPTPPSP	0.433	CaM-II	.
Sequence	4	T	MGPTPPSP	0.368	CKI	.
Sequence	4	T	MGPTPPSP	0.340	DNAPK	.
Sequence	4	T	MGPTPPSP	0.298	PKG	.
Sequence	4	T	MGPTPPSP	0.269	ATM	.
Sequence	4	T	MGPTPPSP	0.222	CKII	.
Sequence	4	T	MGPTPPSP	0.189	RSK	.
Sequence	4	T	MGPTPPSP	0.121	PKC	.
Sequence	4	T	MGPTPPSP	0.117	PKB	.
Sequence	4	T	MGPTPPSP	0.109	PKA	.
Sequence	7	S	PTPPSPGRA	0.987	unsp	YES
Sequence	7	S	PTPPSPGRA	0.647	cdk5	YES
Sequence	7	S	PTPPSPGRA	0.558	cdc2	YES
Sequence	7	S	PTPPSPGRA	0.524	GSK3	YES
Sequence	7	S	PTPPSPGRA	0.477	p38MAPK	.
Sequence	7	S	PTPPSPGRA	0.436	CKI	.
Sequence	7	S	PTPPSPGRA	0.414	CaM-II	.
Sequence	7	S	PTPPSPGRA	0.350	DNAPK	.
Sequence	7	S	PTPPSPGRA	0.305	ATM	.
Sequence	7	S	PTPPSPGRA	0.247	PKG	.
Sequence	7	S	PTPPSPGRA	0.237	CKII	.
Sequence	7	S	PTPPSPGRA	0.230	RSK	.
Sequence	7	S	PTPPSPGRA	0.134	PKA	.
Sequence	7	S	PTPPSPGRA	0.085	PKB	.
Sequence	7	S	PTPPSPGRA	0.070	PKC	.
Sequence	14	S	RAIPSRAVS	0.621	PKC	YES
Sequence	14	S	RAIPSRAVS	0.493	GSK3	.
Sequence	14	S	RAIPSRAVS	0.468	PKG	.
Sequence	14	S	RAIPSRAVS	0.429	CaM-II	.
Sequence	14	S	RAIPSRAVS	0.417	DNAPK	.
Sequence	14	S	RAIPSRAVS	0.402	cdc2	.
Sequence	14	S	RAIPSRAVS	0.367	CKI	.
Sequence	14	S	RAIPSRAVS	0.347	p38MAPK	.
Sequence	14	S	RAIPSRAVS	0.321	CKII	.
Sequence	14	S	RAIPSRAVS	0.307	ATM	.
Sequence	14	S	RAIPSRAVS	0.288	PKA	.
Sequence	14	S	RAIPSRAVS	0.264	cdk5	.
Sequence	14	S	RAIPSRAVS	0.262	RSK	.
Sequence	14	S	RAIPSRAVS	0.088	PKB	.
Sequence	14	S	RAIPSRAVS	0.033	unsp	.
Sequence	18	S	SRAVSPTDS	0.998	unsp	YES
Sequence	18	S	SRAVSPTDS	0.688	cdk5	YES
Sequence	18	S	SRAVSPTDS	0.553	RSK	YES
Sequence	18	S	SRAVSPTDS	0.527	GSK3	YES
Sequence	18	S	SRAVSPTDS	0.471	CaM-II	.
Sequence	18	S	SRAVSPTDS	0.465	PKG	.
Sequence	18	S	SRAVSPTDS	0.438	p38MAPK	.
Sequence	18	S	SRAVSPTDS	0.377	cdc2	.
Sequence	18	S	SRAVSPTDS	0.373	CKI	.
Sequence	18	S	SRAVSPTDS	0.346	DNAPK	.
Sequence	18	S	SRAVSPTDS	0.314	ATM	.
Sequence	18	S	SRAVSPTDS	0.271	PKA	.
Sequence	18	S	SRAVSPTDS	0.231	PKB	.
Sequence	18	S	SRAVSPTDS	0.222	CKII	.
Sequence	18	S	SRAVSPTDS	0.052	PKC	.
Sequence	20	T	AVSPTDSRV	0.452	GSK3	.
Sequence	20	T	AVSPTDSRV	0.428	cdc2	.
Sequence	20	T	AVSPTDSRV	0.410	CKII	.
Sequence	20	T	AVSPTDSRV	0.399	CaM-II	.
Sequence	20	T	AVSPTDSRV	0.375	CKI	.
Sequence	20	T	AVSPTDSRV	0.343	DNAPK	.
Sequence	20	T	AVSPTDSRV	0.334	PKC	.
Sequence	20	T	AVSPTDSRV	0.304	PKG	.
Sequence	20	T	AVSPTDSRV	0.286	p38MAPK	.
Sequence	20	T	AVSPTDSRV	0.241	ATM	.
Sequence	20	T	AVSPTDSRV	0.212	RSK	.
Sequence	20	T	AVSPTDSRV	0.211	cdk5	.
Sequence	20	T	AVSPTDSRV	0.156	PKB	.
Sequence	20	T	AVSPTDSRV	0.139	PKA	.
Sequence	20	T	AVSPTDSRV	0.017	unsp	.
Sequence	22	S	SPTDSRVTV	0.470	CaM-II	.
Sequence	22	S	SPTDSRVTV	0.467	GSK3	.
Sequence	22	S	SPTDSRVTV	0.436	cdc2	.
Sequence	22	S	SPTDSRVTV	0.371	CKI	.
Sequence	22	S	SPTDSRVTV	0.344	DNAPK	.
Sequence	22	S	SPTDSRVTV	0.308	PKA	.
Sequence	22	S	SPTDSRVTV	0.297	cdk5	.
Sequence	22	S	SPTDSRVTV	0.293	CKII	.
Sequence	22	S	SPTDSRVTV	0.291	PKG	.
Sequence	22	S	SPTDSRVTV	0.282	p38MAPK	.
Sequence	22	S	SPTDSRVTV	0.276	ATM	.
Sequence	22	S	SPTDSRVTV	0.232	RSK	.
Sequence	22	S	SPTDSRVTV	0.079	PKB	.
Sequence	22	S	SPTDSRVTV	0.063	PKC	.
Sequence	22	S	SPTDSRVTV	0.023	unsp	.
Sequence	25	T	DSRVTVVIA	0.819	unsp	YES
Sequence	25	T	DSRVTVVIA	0.471	CaM-II	.
Sequence	25	T	DSRVTVVIA	0.469	PKC	.
Sequence	25	T	DSRVTVVIA	0.443	cdc2	.
Sequence	25	T	DSRVTVVIA	0.415	GSK3	.
Sequence	25	T	DSRVTVVIA	0.376	CKI	.
Sequence	25	T	DSRVTVVIA	0.338	DNAPK	.
Sequence	25	T	DSRVTVVIA	0.324	p38MAPK	.
Sequence	25	T	DSRVTVVIA	0.311	RSK	.
Sequence	25	T	DSRVTVVIA	0.283	CKII	.
Sequence	25	T	DSRVTVVIA	0.266	cdk5	.
Sequence	25	T	DSRVTVVIA	0.251	ATM	.
Sequence	25	T	DSRVTVVIA	0.243	PKG	.
Sequence	25	T	DSRVTVVIA	0.172	PKA	.
Sequence	25	T	DSRVTVVIA	0.084	PKB	.
Sequence	30	S	VVIASPRTL	0.883	unsp	YES
Sequence	30	S	VVIASPRTL	0.635	p38MAPK	YES
Sequence	30	S	VVIASPRTL	0.587	cdk5	YES
Sequence	30	S	VVIASPRTL	0.493	GSK3	.
Sequence	30	S	VVIASPRTL	0.441	CaM-II	.
Sequence	30	S	VVIASPRTL	0.396	cdc2	.
Sequence	30	S	VVIASPRTL	0.364	DNAPK	.
Sequence	30	S	VVIASPRTL	0.361	CKI	.
Sequence	30	S	VVIASPRTL	0.287	RSK	.
Sequence	30	S	VVIASPRTL	0.276	ATM	.
Sequence	30	S	VVIASPRTL	0.245	CKII	.
Sequence	30	S	VVIASPRTL	0.228	PKA	.
Sequence	30	S	VVIASPRTL	0.209	PKG	.
Sequence	30	S	VVIASPRTL	0.120	PKC	.
Sequence	30	S	VVIASPRTL	0.078	PKB	.
Sequence	33	T	ASPRTLQAM	0.469	GSK3	.
Sequence	33	T	ASPRTLQAM	0.430	CaM-II	.
Sequence	33	T	ASPRTLQAM	0.368	DNAPK	.
Sequence	33	T	ASPRTLQAM	0.368	p38MAPK	.
Sequence	33	T	ASPRTLQAM	0.367	CKI	.
Sequence	33	T	ASPRTLQAM	0.350	cdc2	.
Sequence	33	T	ASPRTLQAM	0.292	CKII	.
Sequence	33	T	ASPRTLQAM	0.265	PKG	.
Sequence	33	T	ASPRTLQAM	0.243	ATM	.
Sequence	33	T	ASPRTLQAM	0.202	cdk5	.
Sequence	33	T	ASPRTLQAM	0.198	RSK	.
Sequence	33	T	ASPRTLQAM	0.150	PKA	.
Sequence	33	T	ASPRTLQAM	0.092	PKC	.
Sequence	33	T	ASPRTLQAM	0.070	PKB	.
Sequence	33	T	ASPRTLQAM	0.009	unsp	.
Sequence	50	T	ARARTQAME	0.606	PKA	YES
Sequence	50	T	ARARTQAME	0.547	DNAPK	YES
Sequence	50	T	ARARTQAME	0.499	PKG	.
Sequence	50	T	ARARTQAME	0.481	CaM-II	.
Sequence	50	T	ARARTQAME	0.475	unsp	.
Sequence	50	T	ARARTQAME	0.455	GSK3	.
Sequence	50	T	ARARTQAME	0.396	cdc2	.
Sequence	50	T	ARARTQAME	0.362	CKI	.
Sequence	50	T	ARARTQAME	0.349	ATM	.
Sequence	50	T	ARARTQAME	0.296	p38MAPK	.
Sequence	50	T	ARARTQAME	0.292	RSK	.
Sequence	50	T	ARARTQAME	0.281	CKII	.
Sequence	50	T	ARARTQAME	0.203	PKB	.
Sequence	50	T	ARARTQAME	0.163	cdk5	.
Sequence	50	T	ARARTQAME	0.128	PKC	.
Sequence	56	S	AMELSQLPR	0.538	DNAPK	YES
Sequence	56	S	AMELSQLPR	0.521	ATM	YES
Sequence	56	S	AMELSQLPR	0.507	cdc2	YES
Sequence	56	S	AMELSQLPR	0.465	GSK3	.
Sequence	56	S	AMELSQLPR	0.453	PKG	.
Sequence	56	S	AMELSQLPR	0.425	CaM-II	.
Sequence	56	S	AMELSQLPR	0.416	CKI	.
Sequence	56	S	AMELSQLPR	0.404	CKII	.
Sequence	56	S	AMELSQLPR	0.312	p38MAPK	.
Sequence	56	S	AMELSQLPR	0.297	PKA	.
Sequence	56	S	AMELSQLPR	0.239	RSK	.
Sequence	56	S	AMELSQLPR	0.166	cdk5	.
Sequence	56	S	AMELSQLPR	0.086	PKB	.
Sequence	56	S	AMELSQLPR	0.063	PKC	.
Sequence	56	S	AMELSQLPR	0.005	unsp	.
Sequence	78	T	PNRLTGSSP	0.596	PKC	YES
Sequence	78	T	PNRLTGSSP	0.490	unsp	.
Sequence	78	T	PNRLTGSSP	0.487	PKA	.
Sequence	78	T	PNRLTGSSP	0.461	GSK3	.
Sequence	78	T	PNRLTGSSP	0.454	CaM-II	.
Sequence	78	T	PNRLTGSSP	0.446	cdc2	.
Sequence	78	T	PNRLTGSSP	0.387	CKI	.
Sequence	78	T	PNRLTGSSP	0.352	DNAPK	.
Sequence	78	T	PNRLTGSSP	0.349	PKG	.
Sequence	78	T	PNRLTGSSP	0.346	RSK	.
Sequence	78	T	PNRLTGSSP	0.308	p38MAPK	.
Sequence	78	T	PNRLTGSSP	0.284	cdk5	.
Sequence	78	T	PNRLTGSSP	0.240	ATM	.
Sequence	78	T	PNRLTGSSP	0.239	CKII	.
Sequence	78	T	PNRLTGSSP	0.098	PKB	.
Sequence	80	S	RLTGSSPPT	0.521	PKC	YES
Sequence	80	S	RLTGSSPPT	0.503	cdc2	YES
Sequence	80	S	RLTGSSPPT	0.469	PKA	.
Sequence	80	S	RLTGSSPPT	0.465	GSK3	.
Sequence	80	S	RLTGSSPPT	0.433	CaM-II	.
Sequence	80	S	RLTGSSPPT	0.409	DNAPK	.
Sequence	80	S	RLTGSSPPT	0.360	CKI	.
Sequence	80	S	RLTGSSPPT	0.335	PKG	.
Sequence	80	S	RLTGSSPPT	0.315	p38MAPK	.
Sequence	80	S	RLTGSSPPT	0.287	ATM	.
Sequence	80	S	RLTGSSPPT	0.278	CKII	.
Sequence	80	S	RLTGSSPPT	0.258	RSK	.
Sequence	80	S	RLTGSSPPT	0.207	cdk5	.
Sequence	80	S	RLTGSSPPT	0.096	PKB	.
Sequence	80	S	RLTGSSPPT	0.015	unsp	.
Sequence	81	S	LTGSSPPTL	0.598	cdk5	YES
Sequence	81	S	LTGSSPPTL	0.514	unsp	YES
Sequence	81	S	LTGSSPPTL	0.500	GSK3	.
Sequence	81	S	LTGSSPPTL	0.453	CaM-II	.
Sequence	81	S	LTGSSPPTL	0.412	p38MAPK	.
Sequence	81	S	LTGSSPPTL	0.410	CKI	.
Sequence	81	S	LTGSSPPTL	0.377	cdc2	.
Sequence	81	S	LTGSSPPTL	0.363	PKA	.
Sequence	81	S	LTGSSPPTL	0.361	RSK	.
Sequence	81	S	LTGSSPPTL	0.355	DNAPK	.
Sequence	81	S	LTGSSPPTL	0.310	ATM	.
Sequence	81	S	LTGSSPPTL	0.277	CKII	.
Sequence	81	S	LTGSSPPTL	0.273	PKG	.
Sequence	81	S	LTGSSPPTL	0.177	PKB	.
Sequence	81	S	LTGSSPPTL	0.044	PKC	.
Sequence	84	T	SSPPTLAMA	0.483	GSK3	.
Sequence	84	T	SSPPTLAMA	0.457	cdc2	.
Sequence	84	T	SSPPTLAMA	0.424	CaM-II	.
Sequence	84	T	SSPPTLAMA	0.405	CKI	.
Sequence	84	T	SSPPTLAMA	0.392	DNAPK	.
Sequence	84	T	SSPPTLAMA	0.365	PKC	.
Sequence	84	T	SSPPTLAMA	0.326	CKII	.
Sequence	84	T	SSPPTLAMA	0.313	cdk5	.
Sequence	84	T	SSPPTLAMA	0.306	p38MAPK	.
Sequence	84	T	SSPPTLAMA	0.254	PKG	.
Sequence	84	T	SSPPTLAMA	0.252	ATM	.
Sequence	84	T	SSPPTLAMA	0.216	RSK	.
Sequence	84	T	SSPPTLAMA	0.137	PKA	.
Sequence	84	T	SSPPTLAMA	0.089	unsp	.
Sequence	84	T	SSPPTLAMA	0.072	PKB	.
Sequence	89	S	LAMASSQLP	0.444	cdc2	.
Sequence	89	S	LAMASSQLP	0.437	CaM-II	.
Sequence	89	S	LAMASSQLP	0.423	GSK3	.
Sequence	89	S	LAMASSQLP	0.401	PKA	.
Sequence	89	S	LAMASSQLP	0.360	CKI	.
Sequence	89	S	LAMASSQLP	0.347	DNAPK	.
Sequence	89	S	LAMASSQLP	0.347	ATM	.
Sequence	89	S	LAMASSQLP	0.333	CKII	.
Sequence	89	S	LAMASSQLP	0.331	p38MAPK	.
Sequence	89	S	LAMASSQLP	0.279	PKG	.
Sequence	89	S	LAMASSQLP	0.254	RSK	.
Sequence	89	S	LAMASSQLP	0.226	cdk5	.
Sequence	89	S	LAMASSQLP	0.085	PKC	.
Sequence	89	S	LAMASSQLP	0.072	PKB	.
Sequence	89	S	LAMASSQLP	0.010	unsp	.
Sequence	90	S	AMASSQLPA	0.575	ATM	YES
Sequence	90	S	AMASSQLPA	0.554	DNAPK	YES
Sequence	90	S	AMASSQLPA	0.485	cdc2	.
Sequence	90	S	AMASSQLPA	0.478	CaM-II	.
Sequence	90	S	AMASSQLPA	0.440	GSK3	.
Sequence	90	S	AMASSQLPA	0.395	CKI	.
Sequence	90	S	AMASSQLPA	0.340	PKG	.
Sequence	90	S	AMASSQLPA	0.336	CKII	.
Sequence	90	S	AMASSQLPA	0.286	RSK	.
Sequence	90	S	AMASSQLPA	0.250	p38MAPK	.
Sequence	90	S	AMASSQLPA	0.182	cdk5	.
Sequence	90	S	AMASSQLPA	0.141	PKA	.
Sequence	90	S	AMASSQLPA	0.089	PKC	.
Sequence	90	S	AMASSQLPA	0.076	PKB	.
Sequence	90	S	AMASSQLPA	0.009	unsp	.
Sequence	100	T	PREVTVAVL	0.842	unsp	YES
Sequence	100	T	PREVTVAVL	0.465	CaM-II	.
Sequence	100	T	PREVTVAVL	0.429	GSK3	.
Sequence	100	T	PREVTVAVL	0.382	PKG	.
Sequence	100	T	PREVTVAVL	0.363	RSK	.
Sequence	100	T	PREVTVAVL	0.356	CKI	.
Sequence	100	T	PREVTVAVL	0.356	cdc2	.
Sequence	100	T	PREVTVAVL	0.345	PKA	.
Sequence	100	T	PREVTVAVL	0.342	DNAPK	.
Sequence	100	T	PREVTVAVL	0.299	p38MAPK	.
Sequence	100	T	PREVTVAVL	0.253	cdk5	.
Sequence	100	T	PREVTVAVL	0.235	ATM	.
Sequence	100	T	PREVTVAVL	0.222	CKII	.
Sequence	100	T	PREVTVAVL	0.152	PKB	.
Sequence	100	T	PREVTVAVL	0.149	PKC	.
Sequence	111	S	AAMGSPRVG	0.574	unsp	YES
Sequence	111	S	AAMGSPRVG	0.500	p38MAPK	.
Sequence	111	S	AAMGSPRVG	0.481	GSK3	.
Sequence	111	S	AAMGSPRVG	0.463	cdc2	.
Sequence	111	S	AAMGSPRVG	0.443	cdk5	.
Sequence	111	S	AAMGSPRVG	0.405	CaM-II	.
Sequence	111	S	AAMGSPRVG	0.371	CKI	.
Sequence	111	S	AAMGSPRVG	0.350	DNAPK	.
Sequence	111	S	AAMGSPRVG	0.310	RSK	.
Sequence	111	S	AAMGSPRVG	0.285	ATM	.
Sequence	111	S	AAMGSPRVG	0.277	PKG	.
Sequence	111	S	AAMGSPRVG	0.239	CKII	.
Sequence	111	S	AAMGSPRVG	0.173	PKA	.
Sequence	111	S	AAMGSPRVG	0.085	PKC	.
Sequence	111	S	AAMGSPRVG	0.074	PKB	.
Sequence	117	T	RVGATASSL	0.462	CaM-II	.
Sequence	117	T	RVGATASSL	0.454	GSK3	.
Sequence	117	T	RVGATASSL	0.407	PKG	.
Sequence	117	T	RVGATASSL	0.379	cdc2	.
Sequence	117	T	RVGATASSL	0.367	CKI	.
Sequence	117	T	RVGATASSL	0.365	p38MAPK	.
Sequence	117	T	RVGATASSL	0.343	DNAPK	.
Sequence	117	T	RVGATASSL	0.299	PKA	.
Sequence	117	T	RVGATASSL	0.275	RSK	.
Sequence	117	T	RVGATASSL	0.251	CKII	.
Sequence	117	T	RVGATASSL	0.240	ATM	.
Sequence	117	T	RVGATASSL	0.224	cdk5	.
Sequence	117	T	RVGATASSL	0.092	PKB	.
Sequence	117	T	RVGATASSL	0.085	PKC	.
Sequence	117	T	RVGATASSL	0.061	unsp	.
Sequence	119	S	GATASSLAM	0.535	cdc2	YES
Sequence	119	S	GATASSLAM	0.462	CaM-II	.
Sequence	119	S	GATASSLAM	0.436	PKC	.
Sequence	119	S	GATASSLAM	0.422	GSK3	.
Sequence	119	S	GATASSLAM	0.366	CKI	.
Sequence	119	S	GATASSLAM	0.348	DNAPK	.
Sequence	119	S	GATASSLAM	0.327	CKII	.
Sequence	119	S	GATASSLAM	0.318	p38MAPK	.
Sequence	119	S	GATASSLAM	0.299	ATM	.
Sequence	119	S	GATASSLAM	0.270	RSK	.
Sequence	119	S	GATASSLAM	0.240	PKG	.
Sequence	119	S	GATASSLAM	0.205	cdk5	.
Sequence	119	S	GATASSLAM	0.194	PKA	.
Sequence	119	S	GATASSLAM	0.080	PKB	.
Sequence	119	S	GATASSLAM	0.004	unsp	.
Sequence	120	S	ATASSLAMV	0.540	PKA	YES
Sequence	120	S	ATASSLAMV	0.526	cdc2	YES
Sequence	120	S	ATASSLAMV	0.503	DNAPK	YES
Sequence	120	S	ATASSLAMV	0.493	CKI	.
Sequence	120	S	ATASSLAMV	0.478	GSK3	.
Sequence	120	S	ATASSLAMV	0.442	CaM-II	.
Sequence	120	S	ATASSLAMV	0.336	CKII	.
Sequence	120	S	ATASSLAMV	0.303	PKG	.
Sequence	120	S	ATASSLAMV	0.275	ATM	.
Sequence	120	S	ATASSLAMV	0.272	RSK	.
Sequence	120	S	ATASSLAMV	0.251	p38MAPK	.
Sequence	120	S	ATASSLAMV	0.199	cdk5	.
Sequence	120	S	ATASSLAMV	0.128	PKC	.
Sequence	120	S	ATASSLAMV	0.082	PKB	.
Sequence	120	S	ATASSLAMV	0.047	unsp	.
Sequence	126	S	AMVDSSKAM	0.484	unsp	.
Sequence	126	S	AMVDSSKAM	0.467	GSK3	.
Sequence	126	S	AMVDSSKAM	0.446	cdc2	.
Sequence	126	S	AMVDSSKAM	0.439	CaM-II	.
Sequence	126	S	AMVDSSKAM	0.383	CKI	.
Sequence	126	S	AMVDSSKAM	0.378	CKII	.
Sequence	126	S	AMVDSSKAM	0.368	PKG	.
Sequence	126	S	AMVDSSKAM	0.341	DNAPK	.
Sequence	126	S	AMVDSSKAM	0.292	ATM	.
Sequence	126	S	AMVDSSKAM	0.268	p38MAPK	.
Sequence	126	S	AMVDSSKAM	0.265	PKC	.
Sequence	126	S	AMVDSSKAM	0.262	RSK	.
Sequence	126	S	AMVDSSKAM	0.149	cdk5	.
Sequence	126	S	AMVDSSKAM	0.135	PKA	.
Sequence	126	S	AMVDSSKAM	0.078	PKB	.
Sequence	127	S	MVDSSKAMD	0.447	PKC	.
Sequence	127	S	MVDSSKAMD	0.443	DNAPK	.
Sequence	127	S	MVDSSKAMD	0.433	GSK3	.
Sequence	127	S	MVDSSKAMD	0.431	CaM-II	.
Sequence	127	S	MVDSSKAMD	0.405	cdc2	.
Sequence	127	S	MVDSSKAMD	0.360	CKI	.
Sequence	127	S	MVDSSKAMD	0.347	CKII	.
Sequence	127	S	MVDSSKAMD	0.336	ATM	.
Sequence	127	S	MVDSSKAMD	0.282	unsp	.
Sequence	127	S	MVDSSKAMD	0.279	PKG	.
Sequence	127	S	MVDSSKAMD	0.264	RSK	.
Sequence	127	S	MVDSSKAMD	0.259	p38MAPK	.
Sequence	127	S	MVDSSKAMD	0.204	PKA	.
Sequence	127	S	MVDSSKAMD	0.182	cdk5	.
Sequence	127	S	MVDSSKAMD	0.085	PKB	.
Sequence	132	S	KAMDSSKAI	0.972	unsp	YES
Sequence	132	S	KAMDSSKAI	0.680	PKC	YES
Sequence	132	S	KAMDSSKAI	0.435	CaM-II	.
Sequence	132	S	KAMDSSKAI	0.431	cdc2	.
Sequence	132	S	KAMDSSKAI	0.416	GSK3	.
Sequence	132	S	KAMDSSKAI	0.368	CKI	.
Sequence	132	S	KAMDSSKAI	0.340	DNAPK	.
Sequence	132	S	KAMDSSKAI	0.334	CKII	.
Sequence	132	S	KAMDSSKAI	0.328	PKG	.
Sequence	132	S	KAMDSSKAI	0.279	RSK	.
Sequence	132	S	KAMDSSKAI	0.267	ATM	.
Sequence	132	S	KAMDSSKAI	0.256	p38MAPK	.
Sequence	132	S	KAMDSSKAI	0.138	PKA	.
Sequence	132	S	KAMDSSKAI	0.133	cdk5	.
Sequence	132	S	KAMDSSKAI	0.074	PKB	.
Sequence	133	S	AMDSSKAII	0.449	GSK3	.
Sequence	133	S	AMDSSKAII	0.448	PKA	.
Sequence	133	S	AMDSSKAII	0.443	DNAPK	.
Sequence	133	S	AMDSSKAII	0.430	PKG	.
Sequence	133	S	AMDSSKAII	0.425	CaM-II	.
Sequence	133	S	AMDSSKAII	0.388	ATM	.
Sequence	133	S	AMDSSKAII	0.375	cdc2	.
Sequence	133	S	AMDSSKAII	0.372	CKI	.
Sequence	133	S	AMDSSKAII	0.334	CKII	.
Sequence	133	S	AMDSSKAII	0.315	PKC	.
Sequence	133	S	AMDSSKAII	0.295	RSK	.
Sequence	133	S	AMDSSKAII	0.294	p38MAPK	.
Sequence	133	S	AMDSSKAII	0.213	cdk5	.
Sequence	133	S	AMDSSKAII	0.096	PKB	.
Sequence	133	S	AMDSSKAII	0.017	unsp	.
Sequence	144	S	RAMDSRTST	0.495	PKA	.
Sequence	144	S	RAMDSRTST	0.449	GSK3	.
Sequence	144	S	RAMDSRTST	0.447	CaM-II	.
Sequence	144	S	RAMDSRTST	0.427	cdc2	.
Sequence	144	S	RAMDSRTST	0.391	unsp	.
Sequence	144	S	RAMDSRTST	0.378	p38MAPK	.
Sequence	144	S	RAMDSRTST	0.375	CKI	.
Sequence	144	S	RAMDSRTST	0.342	DNAPK	.
Sequence	144	S	RAMDSRTST	0.339	PKC	.
Sequence	144	S	RAMDSRTST	0.294	RSK	.
Sequence	144	S	RAMDSRTST	0.286	PKG	.
Sequence	144	S	RAMDSRTST	0.281	ATM	.
Sequence	144	S	RAMDSRTST	0.258	CKII	.
Sequence	144	S	RAMDSRTST	0.169	cdk5	.
Sequence	144	S	RAMDSRTST	0.082	PKB	.
Sequence	146	T	MDSRTSTTA	0.422	CaM-II	.
Sequence	146	T	MDSRTSTTA	0.419	cdc2	.
Sequence	146	T	MDSRTSTTA	0.414	GSK3	.
Sequence	146	T	MDSRTSTTA	0.383	PKG	.
Sequence	146	T	MDSRTSTTA	0.378	CKI	.
Sequence	146	T	MDSRTSTTA	0.343	DNAPK	.
Sequence	146	T	MDSRTSTTA	0.335	CKII	.
Sequence	146	T	MDSRTSTTA	0.318	p38MAPK	.
Sequence	146	T	MDSRTSTTA	0.230	ATM	.
Sequence	146	T	MDSRTSTTA	0.227	RSK	.
Sequence	146	T	MDSRTSTTA	0.167	cdk5	.
Sequence	146	T	MDSRTSTTA	0.130	PKA	.
Sequence	146	T	MDSRTSTTA	0.106	PKC	.
Sequence	146	T	MDSRTSTTA	0.069	PKB	.
Sequence	146	T	MDSRTSTTA	0.019	unsp	.
Sequence	147	S	DSRTSTTAA	0.997	unsp	YES
Sequence	147	S	DSRTSTTAA	0.547	PKC	YES
Sequence	147	S	DSRTSTTAA	0.491	RSK	.
Sequence	147	S	DSRTSTTAA	0.481	cdc2	.
Sequence	147	S	DSRTSTTAA	0.454	CaM-II	.
Sequence	147	S	DSRTSTTAA	0.434	GSK3	.
Sequence	147	S	DSRTSTTAA	0.411	CKI	.
Sequence	147	S	DSRTSTTAA	0.410	PKA	.
Sequence	147	S	DSRTSTTAA	0.357	DNAPK	.
Sequence	147	S	DSRTSTTAA	0.344	p38MAPK	.
Sequence	147	S	DSRTSTTAA	0.296	CKII	.
Sequence	147	S	DSRTSTTAA	0.286	PKG	.
Sequence	147	S	DSRTSTTAA	0.277	ATM	.
Sequence	147	S	DSRTSTTAA	0.200	cdk5	.
Sequence	147	S	DSRTSTTAA	0.096	PKB	.
Sequence	148	T	SRTSTTAAV	0.752	unsp	YES
Sequence	148	T	SRTSTTAAV	0.737	PKC	YES
Sequence	148	T	SRTSTTAAV	0.470	PKA	.
Sequence	148	T	SRTSTTAAV	0.452	CaM-II	.
Sequence	148	T	SRTSTTAAV	0.447	GSK3	.
Sequence	148	T	SRTSTTAAV	0.440	RSK	.
Sequence	148	T	SRTSTTAAV	0.371	DNAPK	.
Sequence	148	T	SRTSTTAAV	0.357	CKI	.
Sequence	148	T	SRTSTTAAV	0.346	cdc2	.
Sequence	148	T	SRTSTTAAV	0.310	PKG	.
Sequence	148	T	SRTSTTAAV	0.262	p38MAPK	.
Sequence	148	T	SRTSTTAAV	0.262	ATM	.
Sequence	148	T	SRTSTTAAV	0.257	CKII	.
Sequence	148	T	SRTSTTAAV	0.235	PKB	.
Sequence	148	T	SRTSTTAAV	0.199	cdk5	.
Sequence	149	T	RTSTTAAVV	0.429	CaM-II	.
Sequence	149	T	RTSTTAAVV	0.429	GSK3	.
Sequence	149	T	RTSTTAAVV	0.417	unsp	.
Sequence	149	T	RTSTTAAVV	0.372	CKI	.
Sequence	149	T	RTSTTAAVV	0.354	p38MAPK	.
Sequence	149	T	RTSTTAAVV	0.354	cdc2	.
Sequence	149	T	RTSTTAAVV	0.351	PKG	.
Sequence	149	T	RTSTTAAVV	0.346	DNAPK	.
Sequence	149	T	RTSTTAAVV	0.328	PKC	.
Sequence	149	T	RTSTTAAVV	0.325	CKII	.
Sequence	149	T	RTSTTAAVV	0.250	ATM	.
Sequence	149	T	RTSTTAAVV	0.200	RSK	.
Sequence	149	T	RTSTTAAVV	0.156	PKA	.
Sequence	149	T	RTSTTAAVV	0.153	cdk5	.
Sequence	149	T	RTSTTAAVV	0.089	PKB	.
Sequence	163	T	EVEVTMAKI	0.435	CaM-II	.
Sequence	163	T	EVEVTMAKI	0.433	GSK3	.
Sequence	163	T	EVEVTMAKI	0.395	CKII	.
Sequence	163	T	EVEVTMAKI	0.373	DNAPK	.
Sequence	163	T	EVEVTMAKI	0.359	CKI	.
Sequence	163	T	EVEVTMAKI	0.336	cdc2	.
Sequence	163	T	EVEVTMAKI	0.301	PKG	.
Sequence	163	T	EVEVTMAKI	0.276	p38MAPK	.
Sequence	163	T	EVEVTMAKI	0.276	ATM	.
Sequence	163	T	EVEVTMAKI	0.225	RSK	.
Sequence	163	T	EVEVTMAKI	0.194	PKC	.
Sequence	163	T	EVEVTMAKI	0.167	cdk5	.
Sequence	163	T	EVEVTMAKI	0.096	PKB	.
Sequence	163	T	EVEVTMAKI	0.092	PKA	.
Sequence	163	T	EVEVTMAKI	0.023	unsp	.

### Sheet: O-GlcNAcylation Prediction
Window	Residue_Position	Prediction
XXXXXXXXMGPTPPSPGRAIPSR	4	negative
XXXXXMGPTPPSPGRAIPSRAVS	7	positive
PTPPSPGRAIPSRAVSPTDSRVT	14	positive
SPGRAIPSRAVSPTDSRVTVVIA	18	negative
GRAIPSRAVSPTDSRVTVVIASP	20	positive
AIPSRAVSPTDSRVTVVIASPRT	22	positive
SRAVSPTDSRVTVVIASPRTLQA	25	positive
PTDSRVTVVIASPRTLQAMARAA	30	negative
SRVTVVIASPRTLQAMARAAILL	33	negative
RAAILLMARARTQAMELSQLPRD	50	positive
MARARTQAMELSQLPRDMARLAA	56	negative
AMAVARAPNRLTGSSPPTLAMAS	78	negative
AVARAPNRLTGSSPPTLAMASSQ	80	positive
VARAPNRLTGSSPPTLAMASSQL	81	negative
APNRLTGSSPPTLAMASSQLPAA	84	positive
TGSSPPTLAMASSQLPAAPREVT	89	negative
GSSPPTLAMASSQLPAAPREVTV	90	positive
SSQLPAAPREVTVAVLRAAAMGS	100	positive
TVAVLRAAAMGSPRVGATASSLA	111	negative
AAAMGSPRVGATASSLAMVDSSK	117	positive
AMGSPRVGATASSLAMVDSSKAM	119	negative
MGSPRVGATASSLAMVDSSKAMD	120	positive
GATASSLAMVDSSKAMDSSKAII	126	negative
ATASSLAMVDSSKAMDSSKAIIP	127	positive
LAMVDSSKAMDSSKAIIPLRAMD	132	negative
AMVDSSKAMDSSKAIIPLRAMDS	133	negative
SKAIIPLRAMDSRTSTTAAVVVE	144	positive
AIIPLRAMDSRTSTTAAVVVEVE	146	negative
IIPLRAMDSRTSTTAAVVVEVEV	147	positive
IPLRAMDSRTSTTAAVVVEVEVE	148	positive
PLRAMDSRTSTTAAVVVEVEVEV	149	positive
VVVEVEVEVEVTMAKINPPXXXX	163	positive

### Sheet: Citations
Abbreviation	PMID
Blom et al., 2004	15174133
Jia et al., 2018	29420699
Deng et al., 2016	28004786
Huang et al., 2019	30717647
Radivojac et al., 2010	19722269
Qiu et al., 2015	25248923
Jia et al., 2016	27354696
Jia et al., 2016b	26723495
Jia et al., 2016c	27153555
Qiu et al., 2014	24977164
Qiu et al., 2016	27322424
