## Supplementary material for "*FUS* gene is dual-coding with both proteins united in FUS-mediated toxicity": Table 5

### Sheet: FPLC MS identifications
Protein_Name	UniProt_Accession	Function	Unique peptides	MS/MS Count_all_altFUS	MS/MS Count_all_Mock	SAINT_Score	Link with autophagy
HSPA9	P38646	Chaperone protein which plays an important role in mitochondrial iron-sulfur cluster (ISC) biogenesis. Interacts with and stabilizes ISC cluster assembly proteins FXN, NFU1, NFS1 and ISCU (PubMed:26702583). Regulates erythropoiesis via stabilization of ISC assembly (PubMed:21123823, PubMed:26702583). May play a role in the control of cell proliferation and cellular aging (By similarity).	6	11	0	1	Abunimer et al (2018); Mylonis et al (2017)
EMD	P50402	Stabilizes and promotes the formation of a nuclear actin cortical network. Stimulates actin polymerization in vitro by binding and stabilizing the pointed end of growing filaments. Inhibits beta-catenin activity by preventing its accumulation in the nucleus. Acts by influencing the nuclear accumulation of beta-catenin through a CRM1-dependent export pathway. Links centrosomes to the nuclear envel…	4	6	0	1	Deroyer et al (2014)
TUBA1C	Q9BQE3	Tubulin is the major constituent of microtubules. It binds two moles of GTP, one at an exchangeable site on the beta chain and one at a non-exchangeable site on the alpha chain.	4	14	2	1
HAX1	O00165	Recruits the Arp2/3 complex to the cell cortex and regulates reorganization of the cortical actin cytoskeleton via its interaction with KCNC3 and the Arp2/3 complex (PubMed:26997484). Slows down the rate of inactivation of KCNC3 channels (PubMed:26997484). Promotes GNA13-mediated cell migration. Involved in the clathrin-mediated endocytosis pathway. May be involved in internalization of ABC trans…	2	6	0	0.99	Li et al (2018)
ROCK1	Q13464	Protein kinase which is a key regulator of actin cytoskeleton and cell polarity. Involved in regulation of smooth muscle contraction, actin cytoskeleton organization, stress fiber and focal adhesion formation, neurite retraction, cell adhesion and motility via phosphorylation of DAPK3, GFAP, LIMK1, LIMK2, MYL9/MLC2, PFN1 and PPP1R12A. Phosphorylates FHOD1 and acts synergistically with it to promo…	2	7	0	0.99	Shi et al (2018); Hu et al (2016); Shi et al (2019)
RANBP2	P49792	E3 SUMO-protein ligase which facilitates SUMO1 and SUMO2 conjugation by UBE2I (PubMed:11792325, PubMed:12032081, PubMed:15378033, PubMed:22194619, PubMed:15931224). Involved in transport factor (Ran-GTP, karyopherin)-mediated protein import via the F-G repeat-containing domain which acts as a docking site for substrates (PubMed:7775481). Binds single-stranded RNA (in vitro) (PubMed:7775481). May …	6	17	2	0.96
PHB	P35232	Prohibitin inhibits DNA synthesis. It has a role in regulating proliferation. As yet it is unclear if the protein or the mRNA exhibits this effect. May play a role in regulating mitochondrial respiration activity and in aging.	3	5	1	0.94	Hernando-Rodriguez et al (2018); Galluzzi et al (2017); Lahiri et al (2017)
DLAT	P10515	The pyruvate dehydrogenase complex catalyzes the overall conversion of pyruvate to acetyl-CoA and CO2, and thereby links the glycolytic pathway to the tricarboxylic cycle.	2	5	1	0.94
ERLIN2	O94905	Component of the ERLIN1/ERLIN2 complex which mediates the endoplasmic reticulum-associated degradation (ERAD) of inositol 1,4,5-trisphosphate receptors (IP3Rs) such as ITPR1 (PubMed:19240031, PubMed:17502376). Promotes sterol-accelerated ERAD of HMGCR probably implicating an AMFR/gp78-containing ubiquitin ligase complex (PubMed:21343306). Involved in regulation of cellular cholesterol homeostasis…	4	6	1	0.94
PGAM5	Q96HS1	Displays phosphatase activity for serine/threonine residues, and, dephosphorylates and activates MAP3K5 kinase. Has apparently no phosphoglycerate mutase activity. May be regulator of mitochondrial dynamics. Substrate for a KEAP1-dependent ubiquitin ligase complex. Contributes to the repression of NFE2L2-dependent gene expression. Acts as a central mediator for programmed necrosis induced by TNF,…	8	16	5	0.92	Lu et al (2014); Lu et al (2016); Park et al (2018)
ATAD3A	Q9NVI7	Essential for mitochondrial network organization, mitochondrial metabolism and cell growth at organism and cellular level. May play an important role in mitochondrial protein synthesis. May also participate in mitochondrial DNA replication. May bind to mitochondrial DNA D-loops and contribute to nucleoid stability. Required for enhanced channeling of cholesterol for hormone-dependent steroidogene…	5	16	5	0.92	Chen et al (2011); Jin et al (2018)
IARS	P41252	Catalyzes the specific attachment of an amino acid to its cognate tRNA in a 2 step reaction: the amino acid (AA) is first activated by ATP to form AA-AMP and then transferred to the acceptor end of the tRNA.	2	4	1	0.88
HIST1H1C	P16403	Histone H1 protein binds to linker DNA between nucleosomes forming the macromolecular structure known as the chromatin fiber. Histones H1 are necessary for the condensation of nucleosome chains into higher-order structured fibers. Acts also as a regulator of individual gene transcription through chromatin remodeling, nucleosome spacing and DNA methylation (By similarity).	1	9	1	1	Wang et al (2017
RANGAP1	P46060	GTPase activator for RAN (PubMed:8146159, PubMed:8896452, PubMed:16428860). Converts cytoplasmic GTP-bound RAN to GDP-bound RAN, which is essential for RAN-mediated nuclear import and export (PubMed:8896452, PubMed:27160050). Mediates dissociation of cargo from nuclear export complexes containing XPO1, RAN and RANBP2 after nuclear export (PubMed:27160050).	1	7	0	1
HSPA8	P11142	Molecular chaperone implicated in a wide variety of cellular processes, including protection of the proteome from stress, folding and transport of newly synthesized polypeptides, activation of proteolysis of misfolded proteins and the formation and dissociation of protein complexes. Plays a pivotal role in the protein quality control system, ensuring the correct folding of proteins, the re-foldin…	1	5	0	0.99	Galluzzi et al (2017); Sala et al (2016)
VDAC2	P45880	Forms a channel through the mitochondrial outer membrane that allows diffusion of small hydrophilic molecules. The channel adopts an open conformation at low or zero membrane potential and a closed conformation at potentials above 30-40 mV. The open state has a weak anion selectivity whereas the closed state is cation-selective.	1	4	0	0.99	Yuan et al (2015)

### Sheet: Citations
Citations_name	Full_Citation
Abunimer et al (2018)	Abunimer, A. N. et al. Mitochondrial autophagosomes as a mechanism of drug resistance in breast carcinoma. Ultrastruct. Pathol. 42, 170–180 (2018).
Mylonis et al (2017)	Mylonis, I., Kourti, M., Samiotaki, M., Panayotou, G. & Simos, G. Mortalin-mediated and ERK-controlled targeting of HIF-1α to mitochondria confers resistance to apoptosis under hypoxia. J. Cell Sci. 130, 466–479 (2017).
Deroyer et al (2014)	Deroyer, C., Rénert, A.-F., Merville, M.-P. & Fillet, M. New role for EMD (emerin), a key inner nuclear membrane protein, as an enhancer of autophagosome formation in the C16-ceramide autophagy pathway. Autophagy 10, 1229–1240 (2014).
Wang et al (2017)	Wang, W. et al. Histone HIST1H1C/H1.2 regulates autophagy in the development of diabetic retinopathy. Autophagy 13, 941–954 (2017).
Galluzzi et al (2017)	Galluzzi, L. et al. Molecular definitions of autophagy and related processes. EMBO J. 36, 1811–1836 (2017).
Sala et al (2016)	Sala, G. et al. Rotenone down-regulates HSPA8/hsc70 chaperone protein in vitro: A new possible toxic mechanism contributing to Parkinson’s disease. NeuroToxicology 54, 161–169 (2016).
Yuan et al (2015)	Yuan, J. et al. MYBL2 guides autophagy suppressor VDAC2 in the developing ovary to inhibit autophagy through a complex of VDAC2-BECN1-BCL2L1 in mammals. Autophagy 11, 1081–1098 (2015).
Li et al (2018)	Li, Y.-L. et al. Identification of the Functional Autophagy-Regulatory Domain in HCLS1-Associated Protein X-1 That Resists Against Oxidative Stress. DNA Cell Biol. 37, 432–441 (2018).
Shi et al (2018)	Shi, J., Surma, M. & Wei, L. Disruption of ROCK1 gene restores autophagic flux and mitigates doxorubicin-induced cardiotoxicity. Oncotarget 9, 12995–13008 (2018).
Hu et al (2016)	Hu, Y.-B. et al. ROCK1 Is Associated with Alzheimer’s Disease-Specific Plaques, as well as Enhances Autophagosome Formation But not Autophagic Aβ Clearance. Front. Cell. Neurosci. 10, (2016).
Shi et al (2019)	Shi, J., Surma, M., Yang, Y. & Wei, L. Disruption of both ROCK1 and ROCK2 genes in cardiomyocytes promotes autophagy and reduces cardiac fibrosis during aging. FASEB J. 33, 7348–7362 (2019).
Hernando-Rodriguez et al (2018)	Hernando-Rodríguez, B. & Artal-Sanz, M. Mitochondrial Quality Control Mechanisms and the PHB (Prohibitin) Complex. Cells 7, 238 (2018).
Galluzzi et al (2017)	Galluzzi, L., Bravo-San Pedro, J. M. & Kroemer, G. Mitophagy: Permitted by Prohibitin. Curr. Biol. 27, R73–R76 (2017).
Lahiri et al (2017)	Lahiri, V. & Klionsky, D. J. PHB2/prohibitin 2: An inner membrane mitophagy receptor. Cell Res. 27, 311–312 (2017).
Lu et al (2014)	Lu, W. et al. Genetic deficiency of the mitochondrial protein PGAM5 causes a Parkinson’s-like movement disorder. Nat. Commun. 5, 4930 (2014).
Lu et al (2016)	Lu, W. et al. Mitochondrial Protein PGAM5 Regulates Mitophagic Protection against Cell Necroptosis. PloS One 11, e0147792 (2016).
Park et al (2018)	Park, Y. S., Choi, S. E. & Koh, H. C. PGAM5 regulates PINK1/Parkin-mediated mitophagy via DRP1 in CCCP-induced mitochondrial dysfunction. Toxicol. Lett. 284, 120–128 (2018).
Chen et al (2011)	Chen, T.-C. et al. Human papillomavirus infection and expression of ATPase family AAA domain containing 3A, a novel anti-autophagy factor, in uterine cervical cancer. Int. J. Mol. Med. 28, 689–696 (2011).
Jin et al (2018)	Jin, G. et al. Atad3a suppresses Pink1-dependent mitophagy to maintain homeostasis of hematopoietic progenitor cells. Nat. Immunol. 19, 29 (2018).
