## Supplementary material for "*FUS* gene is dual-coding with both proteins united in FUS-mediated toxicity": Table 6

### Sheet: ALS-Variants_Litterature
Variant_id	rs_id	Chromosome position	cDNA change	Amino Acid Change FUS	Amino acid change altFUS	Condition	References	Allele Frequency ExAC total (%)
31	rs72550883	16:31193927	c.132 C>T	S 44 =	P 31 L	ALS	Kenna, 2013	0.000346
36	rs741810	16:31193942	c.147 C>A	G 49 =	A 36 D	ALS	Belzil, 2011 ; Brown, 2012 ; Zou, 2012 ; Kenna, 2013 ; DeJesus-Hernandez, 2011	0.3221
38	rs61733962	16:31193948	c.153 C>T	G 51 =	A 38 V	ALS	Corrado, 2010 ; Belzil, 2011 ; Brown, 2012 ; Kenna, 2013 ; DeJesus-Hernandez, 2011	0.01
43	-	16:31193963	c.168 T>G	S 56 =	L 43 R	ALS / Essential Tremor	Ortega-Cubero, 2013	-
46	-	16:31193972	c.177 C>T	G 59 =	A 46 V	ALS	DeJesus-Hernandez, 2011	8.24e-06
53	rs144853447	16:31195186	c.198 T>C	Y 66 =	M 53 T	ALS	Lai, 2011 ; DeJesus-Hernandez, 2011	0.0007825
61	-	16:31195210	c.222 A>G	G 74 =	D 61 G	ALS	Belzil, 2011	8.24e-06
64	-	16:31195219	c.231 G>C	S 77 =	R 64 P	ALS	Kenna, 2013	-
65	-	16:31195222	c.234 T>C	T 78 =	L 65 P	ALS	Kenna, 2013	4.95e-05
78	rs73530286	16:31195261	c. 273 C>T	Y 91 =	T 78 M	ALS	Belzil, 2011 ; DeJesus-Hernandez, 2011	0.0005685
84	rs1052352	16:31195261	c.291 C>T	Y 97 =	T 84 I	ALS	Belzil, 2011 ; Brown, 2012 ; Zou, 2012 ; Kenna, 2013 ; DeJesus-Hernandez, 2011	0.0005685
100	-	16:31195533	c.339 C>T	Y 113 =	T 100 M	ALS	Kenna, 2013	8.25e-06
138	-	16:31195645	c.453 C>T	P 151 =	P 138 L	ALS	Zou, 2012	-
155	-	16:31195698	c.504 A>T	G 168 =	E 155 V	ALS	Belzil, 2011	-
157	-	16:31195704	c.510 A>T	G 170 =	E 157 V	ALS	Belzil, 2011	-

### Sheet: sALS_ALSVariantServer
Chromosome	Variant Pos.	Gene Name	mRNA Ensembl Accession Number	Variant Type	dbSNP rs ID	Reference Allele	Alternate Allele	Reference Allele Count	Alternate Allele Count	Avg Sample Read Depth	Codon Change	Amino Acid Change	Exon Number	ESP All MAF (%)
chr16	31193942	FUS	ENST00000254108	SYNONYMOUS_CODING	rs741810	C	A	414	140	81.090252707	ggC/ggA	G49	3	0.216715
chr16	31193942	FUS	ENST00000380244	SYNONYMOUS_CODING	rs741810	C	A	414	140	81.090252707	ggC/ggA	G49	3	0.216715
chr16	31193942	FUS	ENST00000568685	SYNONYMOUS_CODING	rs741810	C	A	414	140	81.090252707	ggC/ggA	G49	3	0.216715
chr16	31193948	FUS	ENST00000254108	SYNONYMOUS_CODING	rs61733962	C	T	551	3	82.018050541	ggC/ggT	G51	3	0.035170
chr16	31193948	FUS	ENST00000380244	SYNONYMOUS_CODING	rs61733962	C	T	551	3	82.018050541	ggC/ggT	G51	3	0.035170
chr16	31193948	FUS	ENST00000568685	SYNONYMOUS_CODING	rs61733962	C	T	551	3	82.018050541	ggC/ggT	G51	3	0.035170
chr16	31195279	FUS	ENST00000254108	SYNONYMOUS_CODING	rs1052352	C	T	207	347	47.267148014	taC/taT	Y97	4	0.458365
chr16	31195279	FUS	ENST00000380244	SYNONYMOUS_CODING	rs1052352	C	T	207	347	47.267148014	taC/taT	Y96	4	0.458365
chr16	31195279	FUS	ENST00000568685	SYNONYMOUS_CODING	rs1052352	C	T	207	347	47.267148014	taC/taT	Y97	4	0.458365
chr16	31196372	FUS	ENST00000254108	SYNONYMOUS_CODING	rs147528034	C	T	553	1	56.036101083	gaC/gaT	D212	6	0.003001
chr16	31196372	FUS	ENST00000380244	SYNONYMOUS_CODING	rs147528034	C	T	553	1	56.036101083	gaC/gaT	D211	6	0.003001
chr16	31196372	FUS	ENST00000568685	SYNONYMOUS_CODING	rs147528034	C	T	553	1	56.036101083	gaC/gaT	D212	6	0.003001
chr16	31202744	FUS	ENST00000254108	SYNONYMOUS_CODING	rs138901914	G	A	550	4	53.501805054	agG/agA	R522	15	0.001385
chr16	31202744	FUS	ENST00000380244	SYNONYMOUS_CODING	rs138901914	G	A	550	4	53.501805054	agG/agA	R521	15	0.001385
chr16	31202744	FUS	ENST00000568685	SYNONYMOUS_CODING	rs138901914	G	A	550	4	53.501805054	agG/agA	R523	15	0.001385

### Sheet: fALS_ALSVariantServer
Chromosome	Genomic Pos.	Ref	Alt	Gene Name	Variant_Type	AA Ref	AA Pos	AA Alt	Pred Splicing	FALS het	FALS homAlt	FALS homRef	QUAL	QD	VQSLOD
16	31193942	C	A	FUS	synonymous	G	49	G	N	563	131	585	1075456.41	17.04	5.28
16	31193948	C	T	FUS	synonymous	G	51	G	N	10	1	1130	13668.57	16.59	9.38
16	31195186	T	C	FUS	synonymous	Y	65;66	Y	N	2	0	1135	3907.10	10.70	7.72
16	31195210	A	G	FUS	synonymous	G	73;74	G	N	2	0	1128	507.12	8.90	7.67
16	31195279	C	T	FUS	synonymous	Y	96;97	Y	N	686	463	221	1667157.66	20.78	4.38
16	31196312	C	T	FUS	synonymous	G	191;192	G	N	1	0	997	818.16	7.51	0.619
16	31196420	C	T	FUS	synonymous	G	227;228	G	N	0	0	981	866.25	15.47	5.87
16	31201374	C	T	FUS	synonymous	S	359;360;361	S	N	2	0	1134	4082.12	13.17	9.36
16	31202417	C	T	FUS	synonymous	G	508;509;510	G	N	2	0	976	762.70	10.74	7.68
16	31202744	G	A	FUS	synonymous	R	521;522;523	R	N	4	0	1115	1050.93	11.30	9.36
